# Gene dosage screens in yeast reveal core signalling pathways controlling heat adaptation

**DOI:** 10.1101/2020.08.26.267674

**Authors:** Cosimo Jann, Andreas Johansson, Justin D. Smith, Leopold Parts, Lars M. Steinmetz

**Affiliations:** European Molecular Biology Laboratory (EMBL), Genome Biology Unit, Heidelberg, Germany; ETH Zurich, Department of Biology, Institute of Biochemistry, Zurich, Switzerland; Department of Genetics, Stanford University School of Medicine, Stanford, California, USA; Stanford Genome Technology Center, Stanford University, Palo Alto, California, USA; Wellcome Sanger Institute, Hinxton, UK; Department of Computer Science, University of Tartu, Tartu, Estonia

**Keywords:** CRISPRi/a, CRISPR/dCas9 screen, heat shock response, thermotolerance, Hsf1, HOG pathway, PKA signalling

## Abstract

Heat stress causes proteins to unfold and lose their function, jeopardizing essential cellular processes. To protect against heat and proteotoxic stress, cells mount a dedicated stress-protective programme, the so-called heat shock response (HSR). Our understanding of the mechanisms that regulate the HSR and their contributions to heat resistance and growth is incomplete. Here we employ CRISPRi/a to down- or upregulate protein kinases and transcription factors in *S. cerevisiae*. We measure gene functions by quantifying perturbation effects on HSR activity, thermotolerance, and cellular fitness at 23, 30 and 38°C. The integration of these phenotypes allowed us to identify core signalling pathways of heat adaptation and reveal novel functions for the high osmolarity glycerol, unfolded protein response and protein kinase A pathways in adjusting both thermotolerance and chaperone expression. We further provide evidence for unknown cross-talk of the HSR with the cell cycle-dependent kinase Cdc28, the primary regulator of cell cycle progression. Finally, we show that CRISPRi efficiency is temperature-dependent and that different phenotypes vary in their sensitivity to knock-down. In summary, our study quantifies regulatory gene functions in different aspects of heat adaptation and advances our understanding of how eukaryotic cells counteract proteotoxic and other heat-caused damage.
