## Additional File A1 for "Gene dosage screens in yeast reveal core signalling pathways controlling heat adaptation"

### Sheet: Sheet1
Materials and Methods - Additional File A1
Chemicals used in this study	Supplier
Agarose	Sigma-Aldrich, St. Louis, USA
Amino acid uracil dropout mix	Sigma-Aldrich, St. Louis, USA
Ampicillin	Sigma-Aldrich, St. Louis, USA
Anhydrotetracycline	Thermo Fisher Scientific GmbH, Waltham, USA
Bacto-Agar	Becton Dickinson and Company, Franklin Lakes, USA
Bacto-peptone	Becton Dickinson and Company, Franklin Lakes, USA
Bacto-yeast extract	Becton Dickinson and Company, Franklin Lakes, USA
Bacto-yeast nitrogen base without amino acids	Becton Dickinson and Company, Franklin Lakes, USA
Dextrose	Sigma-Aldrich, St. Louis, USA
Glucose	Sigma-Aldrich, St. Louis, USA
Geneticin (G418)	Sigma-Aldrich, St. Louis, USA
KCl	Becton Dickinson and Company, Franklin Lakes, USA
Lithium Acetate Dihydrate	Sigma-Aldrich, St. Louis, USA
NaCl	Becton Dickinson and Company, Franklin Lakes, USA
Poly(ethylene glycol)	Sigma-Aldrich, St. Louis, USA
MgSO4	Sigma-Aldrich, St. Louis, USA
Herring sperm carrier DNA	Promega, Mannheim
SYBR Safe - DNA gel stain	Invitrogen Life Technologies, Carlsbad, USA
Rnasin	Promega, Mannheim
SuperScript III Reverse Transcriptase	Thermo Fisher Scientific GmbH, Waltham, USA
Trizol	Invitrogen Life Technologies, Carlsbad, USA
Oligo(dT)18	Thermo Fisher Scientific GmbH, Waltham, USA
gRNA oligo libraries (TF & PK)	Custom Array Inc, Bothell, USA
Kits and enzymatic reagents used in this study	Supplier
MinElute Gel Extraction Kit	QIAGEN, Hilden
Gibson Assembly Kit	New England Biolands Inc., Ipswich, Engl.
Quick Ligation Kit	New England Biolands Inc., Ipswich, Engl.
Phusion PCR Polymerase	New England Biolands Inc., Ipswich, Engl.
T4 DNA Ligase	New England Biolands Inc., Ipswich, Engl.
DNA sequencing library adapters & utilities	Illumina, San Diego, USA
NotI restriction enzyme	New England Biolands Inc., Ipswich, Engl.
PowerUp SYBR Green PCR Master Mix	Thermo Fisher Scientific GmbH, Waltham, USA
QIAprep Spin Miniprep kit	QIAGEN, Hilden
QuBit Fluorimetric Quantification Kit	Thermo Fisher Scientific GmbH, Waltham, USA
Quick RNA Kit	Zymo Reseach, Freiburg
Other materials used in this study	Supplier
Glass beads, acid-washed, 425-600 μm	Sigma-Aldrich, St. Louis, USA
Plasmids used in this study
CRISPR/dCas9 system plasmids, developed by Justin Smith at Stanford University and are freely available on addgene
pRS416-nGal4-dCas9-cVP64-pRPR1	https://www.addgene.org/71128/
pRS416-dCas9-cMXI1-pRPR1	https://www.addgene.org/73796/
Bacterial strains used in this study	Supplier
Escherichia coli MAX Efficiency DH5α	Invitrogen Life Technologies, Carlsbad, USA
Escherichia coli NEB10-beta chemo-competent cells	New England Biolands Inc., Ipswich, Engl.
Escherichia coli NEB10-beta electro-competent cells	New England Biolands Inc., Ipswich, Engl.
Yeast strains used in this study	Note:
S288c	MATα SUC2 gal2 mal2 mel flo1 flo8-1 hap1 ho bio1 bio6
BY4743	Genotype: MATa/α his3Δ1/his3Δ1 leu2Δ0/leu2Δ0 LYS2/lys2Δ0 met15Δ0/MET15 ura3Δ0/ura3Δ0 . The diploid BY4743 strain was generated by crossing BY4741 and BY4742, which are both S288c-derived strains (Brachmann et al., 1998).
BY4743 SSA1pr-GFP	The BY4743 SSA1pr-GFP strain (derived from crossing BY4741 with BY4742-his3::KanMX-SSA1promoter-eGFP) was kindly provided by the Cohen Lab, University of Washington, St. Louis, and has been characterized in Sherman et al., 2015. The employed SSA1 promoter has a Δ-280 promoter truncation, containing two heat shock elements (HSEs) as described in Slater & Craig (1987).
SJY6	Genotype: MATα his3Δ1 leu2Δ0 ura3Δ0 trp1::kanMX4 spt16::kanMX4 TetO::SPT16 (Jimeno-González et al., 2006)
BY4741	ATCC 201388:MATa his3Δ1 leu2Δ0 met15Δ0 ura3Δ0
BY4741 AHA1-GFP	ATCC 201388:MATa his3Δ1 leu2Δ0 met15Δ0 ura3Δ0 AHA1::GFP-HIS5	From the yeast GFP-tag collection (Huh et al., 2003)
BY4741 AIM2-GFP	ATCC 201388:MATa his3Δ1 leu2Δ0 met15Δ0 ura3Δ0 AIM2::GFP-HIS5	From the yeast GFP-tag collection (Huh et al., 2003)
BY4741 ARO2-GFP	ATCC 201388:MATa his3Δ1 leu2Δ0 met15Δ0 ura3Δ0 ARO2::GFP-HIS5	From the yeast GFP-tag collection (Huh et al., 2003)
BY4741 ATG13-GFP	ATCC 201388:MATa his3Δ1 leu2Δ0 met15Δ0 ura3Δ0 ATG13::GFP-HIS5	From the yeast GFP-tag collection (Huh et al., 2003)
BY4741 BCS1-GFP	ATCC 201388:MATa his3Δ1 leu2Δ0 met15Δ0 ura3Δ0 BCS1::GFP-HIS5	From the yeast GFP-tag collection (Huh et al., 2003)
BY4741 BCY1-GFP	ATCC 201388:MATa his3Δ1 leu2Δ0 met15Δ0 ura3Δ0 BCY1::GFP-HIS5	From the yeast GFP-tag collection (Huh et al., 2003)
BY4741 CRH1-GFP	ATCC 201388:MATa his3Δ1 leu2Δ0 met15Δ0 ura3Δ0 CRH1::GFP-HIS5	From the yeast GFP-tag collection (Huh et al., 2003)
BY4741 END3-GFP	ATCC 201388:MATa his3Δ1 leu2Δ0 met15Δ0 ura3Δ0 END3::GFP-HIS5	From the yeast GFP-tag collection (Huh et al., 2003)
BY4741 ERJ5-GFP	ATCC 201388:MATa his3Δ1 leu2Δ0 met15Δ0 ura3Δ0 ERJ5::GFP-HIS5	From the yeast GFP-tag collection (Huh et al., 2003)
BY4741 GLO1-GFP	ATCC 201388:MATa his3Δ1 leu2Δ0 met15Δ0 ura3Δ0 GLO1::GFP-HIS5	From the yeast GFP-tag collection (Huh et al., 2003)
BY4741 GRE2-GFP	ATCC 201388:MATa his3Δ1 leu2Δ0 met15Δ0 ura3Δ0 GRE2::GFP-HIS5	From the yeast GFP-tag collection (Huh et al., 2003)
BY4741 HOM2-GFP	ATCC 201388:MATa his3Δ1 leu2Δ0 met15Δ0 ura3Δ0 HOM2::GFP-HIS5	From the yeast GFP-tag collection (Huh et al., 2003)
BY4741 HSC82-GFP	ATCC 201388:MATa his3Δ1 leu2Δ0 met15Δ0 ura3Δ0 HSC82::GFP-HIS5	From the yeast GFP-tag collection (Huh et al., 2003)
BY4741 HSP12-GFP	ATCC 201388:MATa his3Δ1 leu2Δ0 met15Δ0 ura3Δ0 HSP12::GFP-HIS5	From the yeast GFP-tag collection (Huh et al., 2003)
BY4741 HSP26-GFP	ATCC 201388:MATa his3Δ1 leu2Δ0 met15Δ0 ura3Δ0 HSP26::GFP-HIS5	From the yeast GFP-tag collection (Huh et al., 2003)
BY4741 HSP30-GFP	ATCC 201388:MATa his3Δ1 leu2Δ0 met15Δ0 ura3Δ0 HSP30::GFP-HIS5	From the yeast GFP-tag collection (Huh et al., 2003)
BY4741 HSP42-GFP	ATCC 201388:MATa his3Δ1 leu2Δ0 met15Δ0 ura3Δ0 HSP42::GFP-HIS5	From the yeast GFP-tag collection (Huh et al., 2003)
BY4741 HSP78-GFP	ATCC 201388:MATa his3Δ1 leu2Δ0 met15Δ0 ura3Δ0 HSP78::GFP-HIS5	From the yeast GFP-tag collection (Huh et al., 2003)
BY4741 HSP82-GFP	ATCC 201388:MATa his3Δ1 leu2Δ0 met15Δ0 ura3Δ0 HSP82::GFP-HIS5	From the yeast GFP-tag collection (Huh et al., 2003)
BY4741 HSP104-GFP	ATCC 201388:MATa his3Δ1 leu2Δ0 met15Δ0 ura3Δ0 HSP104::GFP-HIS5	From the yeast GFP-tag collection (Huh et al., 2003)
BY4741 LHS1-GFP	ATCC 201388:MATa his3Δ1 leu2Δ0 met15Δ0 ura3Δ0 LHS1::GFP-HIS5	From the yeast GFP-tag collection (Huh et al., 2003)
BY4741 MDJ1-GFP	ATCC 201388:MATa his3Δ1 leu2Δ0 met15Δ0 ura3Δ0 MDJ1::GFP-HIS5	From the yeast GFP-tag collection (Huh et al., 2003)
BY4741 NMA111-GFP	ATCC 201388:MATa his3Δ1 leu2Δ0 met15Δ0 ura3Δ0 NMA111::GFP-HIS5	From the yeast GFP-tag collection (Huh et al., 2003)
BY4741 PIN3-GFP	ATCC 201388:MATa his3Δ1 leu2Δ0 met15Δ0 ura3Δ0 PIN3::GFP-HIS5	From the yeast GFP-tag collection (Huh et al., 2003)
BY4741 PNC1-GFP	ATCC 201388:MATa his3Δ1 leu2Δ0 met15Δ0 ura3Δ0 PNC1::GFP-HIS5	From the yeast GFP-tag collection (Huh et al., 2003)
BY4741 PST2-GFP	ATCC 201388:MATa his3Δ1 leu2Δ0 met15Δ0 ura3Δ0 PST2::GFP-HIS5	From the yeast GFP-tag collection (Huh et al., 2003)
BY4741 SIS1-GFP	ATCC 201388:MATa his3Δ1 leu2Δ0 met15Δ0 ura3Δ0 SIS1::GFP-HIS5	From the yeast GFP-tag collection (Huh et al., 2003)
BY4741 SSA1-GFP	ATCC 201388:MATa his3Δ1 leu2Δ0 met15Δ0 ura3Δ0 SSA1::GFP-HIS5	From the yeast GFP-tag collection (Huh et al., 2003)
BY4741 SSA4-GFP	ATCC 201388:MATa his3Δ1 leu2Δ0 met15Δ0 ura3Δ0 SSA4::GFP-HIS5	From the yeast GFP-tag collection (Huh et al., 2003)
BY4741 SSB1-GFP	ATCC 201388:MATa his3Δ1 leu2Δ0 met15Δ0 ura3Δ0 SSB1::GFP-HIS5	From the yeast GFP-tag collection (Huh et al., 2003)
BY4741 SSB2-GFP	ATCC 201388:MATa his3Δ1 leu2Δ0 met15Δ0 ura3Δ0 SSB2::GFP-HIS5	From the yeast GFP-tag collection (Huh et al., 2003)
BY4741 SSD1-GFP	ATCC 201388:MATa his3Δ1 leu2Δ0 met15Δ0 ura3Δ0 SSD1::GFP-HIS5	From the yeast GFP-tag collection (Huh et al., 2003)
BY4741 SSE1-GFP	ATCC 201388:MATa his3Δ1 leu2Δ0 met15Δ0 ura3Δ0 SSE1::GFP-HIS5	From the yeast GFP-tag collection (Huh et al., 2003)
BY4741 SSE2-GFP	ATCC 201388:MATa his3Δ1 leu2Δ0 met15Δ0 ura3Δ0 SSE2::GFP-HIS5	From the yeast GFP-tag collection (Huh et al., 2003)
BY4741 STI1-GFP	ATCC 201388:MATa his3Δ1 leu2Δ0 met15Δ0 ura3Δ0 STI1::GFP-HIS5	From the yeast GFP-tag collection (Huh et al., 2003)
BY4741 TSL1-GFP	ATCC 201388:MATa his3Δ1 leu2Δ0 met15Δ0 ura3Δ0 TSL1::GFP-HIS5	From the yeast GFP-tag collection (Huh et al., 2003)
BY4741 TPS1-GFP	ATCC 201388:MATa his3Δ1 leu2Δ0 met15Δ0 ura3Δ0 TPS1::GFP-HIS5	From the yeast GFP-tag collection (Huh et al., 2003)
BY4741 TPS2-GFP	ATCC 201388:MATa his3Δ1 leu2Δ0 met15Δ0 ura3Δ0 TPS2::GFP-HIS5	From the yeast GFP-tag collection (Huh et al., 2003)
BY4741 TRX2-GFP	ATCC 201388:MATa his3Δ1 leu2Δ0 met15Δ0 ura3Δ0 TRX2::GFP-HIS5	From the yeast GFP-tag collection (Huh et al., 2003)
BY4741 UBC4-GFP	ATCC 201388:MATa his3Δ1 leu2Δ0 met15Δ0 ura3Δ0 UBC4::GFP-HIS5	From the yeast GFP-tag collection (Huh et al., 2003)
BY4741 UBC5-GFP	ATCC 201388:MATa his3Δ1 leu2Δ0 met15Δ0 ura3Δ0 UBC5::GFP-HIS5	From the yeast GFP-tag collection (Huh et al., 2003)
BY4741 XBP1-GFP	ATCC 201388:MATa his3Δ1 leu2Δ0 met15Δ0 ura3Δ0 XBP1::GFP-HIS5	From the yeast GFP-tag collection (Huh et al., 2003)
BY4741 YDJ1-GFP	ATCC 201388:MATa his3Δ1 leu2Δ0 met15Δ0 ura3Δ0 YDJ1::GFP-HIS5	From the yeast GFP-tag collection (Huh et al., 2003)
BY4741 ZIM17-GFP	ATCC 201388:MATa his3Δ1 leu2Δ0 met15Δ0 ura3Δ0 ZIM17::GFP-HIS5	From the yeast GFP-tag collection (Huh et al., 2003)
BY4741	ATCC 201388:MATa his3Δ1 leu2Δ0 met15Δ0 ura3Δ0 HIS5	From the yeast GFP-tag collection (Huh et al., 2003)
DNA oligos and primers used in this study (purchased from Sigma-Aldrich)	Sequence	Additional annotation
PCR primers for amplification of the gRNA seed sequence
P1_fwd	GGTACGCTGTGGTGCTCGC
P3_rev	GTTGATAACGGACTAGCCTTATTTTAACTTGC
DNA oligos of 60 bp DNA oligos for integration into NotI site via Gibson Assembly
5’ homologous sequence to RPR1 promoter (20 bp)	CTGGGAGCTGCGATTGGCAG
3’ homolog. sequ. to structural gRNA part (20 bp)	GTTTTAGAGCTAGAAATAGC
gRNA seed region (20 bp) targeting SSA1 (SSA1_g1)	CTTCAAGGTTATATAAGGGG
Complete gRNA oligonucleotides integrated as ssDNA via Gibson Assembly into Not1 site:
SSA1_g1	CTGGGAGCTGCGATTGGCAGCTTCAAGGTTATATAAGGGGGTTTTAGAGCTAGAAATAGC
SSA1_g2	CTGGGAGCTGCGATTGGCAGAAACGATCAGCTAATCTAAAGTTTTAGAGCTAGAAATAGC	Used for SSA1 activation in Fig. 1c (CRISPRa strain)
SSA1_g3	CTGGGAGCTGCGATTGGCAGGATAATATGTCAAAAGCTGTGTTTTAGAGCTAGAAATAGC
SSA1_g4	CTGGGAGCTGCGATTGGCAGAAAACAACTTAAGTAAGAATGTTTTAGAGCTAGAAATAGC	Used for SSA1 repression in Fig. 1c (CRISPRi strain)
HSF1_g1	CTGGGAGCTGCGATTGGCAGAGTACTGTTCCGGTAGATAAGTTTTAGAGCTAGAAATAGC	HSF1-tAR-1
HSF1_g2	CTGGGAGCTGCGATTGGCAGTTACACTCGCAAAGATAATGGTTTTAGAGCTAGAAATAGC	HSF1-tR-3
HSF1_g3	CTGGGAGCTGCGATTGGCAGTTAGGAGAGATTTTGCCACTGTTTTAGAGCTAGAAATAGC	HSF1-tAR-2
HSF1_g4	CTGGGAGCTGCGATTGGCAGCTTGGCAGCAAATACCAAATGTTTTAGAGCTAGAAATAGC	HSF1-nR-4
TOR1_g1	CTGGGAGCTGCGATTGGCAGAAGGACTTTCAGTAGTCACCGTTTTAGAGCTAGAAATAGC	Targets TOR1|ARP3
HOG1_g1	CTGGGAGCTGCGATTGGCAGCGGGAGGATCTTCGAAGGGAGTTTTAGAGCTAGAAATAGC
PBS2_g1	CTGGGAGCTGCGATTGGCAGCACGTTAGAAAGATCCTTTCGTTTTAGAGCTAGAAATAGC
CST6_g1	CTGGGAGCTGCGATTGGCAGATTGTCAGCAATTTCGGAGAGTTTTAGAGCTAGAAATAGC
CST6_g2	CTGGGAGCTGCGATTGGCAGATTGCTGACAATGATAATCGGTTTTAGAGCTAGAAATAGC
SCH9_g1	CTGGGAGCTGCGATTGGCAGCGGTTTCGTTTGTTGCTTAAGTTTTAGAGCTAGAAATAGC
SCH9_g2	CTGGGAGCTGCGATTGGCAGTTCGTTACCCTCGGTAAAACGTTTTAGAGCTAGAAATAGC
RSC30_g1	CTGGGAGCTGCGATTGGCAGCGTGTAGTGTGATATTTTGCGTTTTAGAGCTAGAAATAGC
RSC30_g2	CTGGGAGCTGCGATTGGCAGGTATCTTAGCAATTTATGAGGTTTTAGAGCTAGAAATAGC	Used for microscopy follow-up in Fig. 3
UME6_gRNA5	CTGGGAGCTGCGATTGGCAGGGCGCCTTTTCACCAATGCCGTTTTAGAGCTAGAAATAGC	Used for microscopy follow-up in Fig. 3
Oligos for pre-annealing and Gibson Assembly with dsDNA into Not1 site: (length of 84bp)
FPK1_g1_F	gaacgaaactctgggagctgcgattggcagGAAGGCTCAAATAGAAACTGgttttagagctagaaatagcaagttaaaataagg
FPK1_g1_R	ccttattttaacttgctatttctagctctaaaacCAGTTTCTATTTGAGCCTTCctgccaatcgcagctcccagagtttcgttc
FPK1_g2_F	gaacgaaactctgggagctgcgattggcagTAAGGACTCACCGGCATATAgttttagagctagaaatagcaagttaaaataagg
FPK1_g2_R	ccttattttaacttgctatttctagctctaaaacTATATGCCGGTGAGTCCTTActgccaatcgcagctcccagagtttcgttc
TEA1_g1_F	gaacgaaactctgggagctgcgattggcagAGCAGATTATCCAGTAACATgttttagagctagaaatagcaagttaaaataagg
TEA1_g1_R	ccttattttaacttgctatttctagctctaaaacATGTTACTGGATAATCTGCTctgccaatcgcagctcccagagtttcgttc
RSC30_g3_F	gaacgaaactctgggagctgcgattggcagTGCAGGAATGATGCAAAGAGgttttagagctagaaatagcaagttaaaataagg
RSC30_g3_R	ccttattttaacttgctatttctagctctaaaacCTCTTTGCATCATTCCTGCActgccaatcgcagctcccagagtttcgttc
TPK2_g2_F	gaacgaaactctgggagctgcgattggcagGGAAGGAAATTAAGGGGGAGgttttagagctagaaatagcaagttaaaataagg
TPK2_g2_R	ccttattttaacttgctatttctagctctaaaacCTCCCCCTTAATTTCCTTCCctgccaatcgcagctcccagagtttcgttc
TPK2_g3_F	gaacgaaactctgggagctgcgattggcagCTTCGGGAAGGAAATTAAGGgttttagagctagaaatagcaagttaaaataagg
TPK2_g3_R	ccttattttaacttgctatttctagctctaaaacCCTTAATTTCCTTCCCGAAGctgccaatcgcagctcccagagtttcgttc
IKS1_g5_F	gaacgaaactctgggagctgcgattggcagATGGTCCAACGTAAGAAGGGgttttagagctagaaatagcaagttaaaataagg	Used for microscopy follow-up in Fig. 3
IKS1_g5_R	ccttattttaacttgctatttctagctctaaaacCCCTTCTTACGTTGGACCATctgccaatcgcagctcccagagtttcgttc	Used for microscopy follow-up in Fig. 3
CST6_g3_F	gaacgaaactctgggagctgcgattggcagTTCAATGACAATGACAATGAgttttagagctagaaatagcaagttaaaataagg
CST6_g3_R	ccttattttaacttgctatttctagctctaaaacTCATTGTCATTGTCATTGAActgccaatcgcagctcccagagtttcgttc
SLN1_g1_F	gaacgaaactctgggagctgcgattggcagGATTATTACTACATAAATTTgttttagagctagaaatagcaagttaaaataagg
SLN1_g1_R	ccttattttaacttgctatttctagctctaaaacAAATTTATGTAGTAATAATCctgccaatcgcagctcccagagtttcgttc
SLN1_g2_F	gaacgaaactctgggagctgcgattggcagTCTGCTAAAATGTAGTGAGTgttttagagctagaaatagcaagttaaaataagg
SLN1_g2_R	ccttattttaacttgctatttctagctctaaaacACTCACTACATTTTAGCAGActgccaatcgcagctcccagagtttcgttc
HOG1_g2_F	gaacgaaactctgggagctgcgattggcagAGGATCTTCGAAGGGAAGGAgttttagagctagaaatagcaagttaaaataagg
HOG1_g2_R	ccttattttaacttgctatttctagctctaaaacTCCTTCCCTTCGAAGATCCTctgccaatcgcagctcccagagtttcgttc
TOR2_g1_F	gaacgaaactctgggagctgcgattggcagATACAAGTAAAGCTCAGTTAgttttagagctagaaatagcaagttaaaataagg
TOR2_g1_R	ccttattttaacttgctatttctagctctaaaacTAACTGAGCTTTACTTGTATctgccaatcgcagctcccagagtttcgttc
CDC28_g1_F	gaacgaaactctgggagctgcgattggcagATACATATATGGCCTTATTAgttttagagctagaaatagcaagttaaaataagg
CDC28_g1_R	ccttattttaacttgctatttctagctctaaaacTAATAAGGCCATATATGTATctgccaatcgcagctcccagagtttcgttc
Reverse transcription and qPCR primers
RT_qPCR_gRNA_univ_rev	gactcggtgccactttttc	gRNA_universial_v3_rev	Used for RT and as reverse primer for qRT-PCR to amplify guide RNA targets
qPCR_HSF1-gRNA_fwd	GTACTGTTCCGGTAGATAAgttttagag	qPCR_gRNA_HSF1rep_v2_fwd
qPCR_UME6-gRNA_fwd	AGGGCGCCTTTTCAC	qPCR_gRNA_UME6_g5_v3_fwd
qPCR_ACT1_fwd	CTCCACCACTGCTGAAAGAGAA
qPCR_ACT1_rev	CCAAGGCGACGTAACATAGTTTT
qPCR_HSF1_fwd	TGATGGCCAGGGAAAGACATAGAAC	qPCR_HSF1_new_fwd
qPCR_HSF1_rev	CCCAGCCCGTCCATAATCATTTTG	qPCR_HSF1_new_rev
qPCR_UME6_fwd	TCCAGTGCTAGCATCGAATCTC	qPCR_UME6_v2_fwd
qPCR_UME6_rev	GTATGCACGGGAGTGTTGTTG	qPCR_UME6_v2_rev
NGS library preparation primers containing P5 and P7 Illumina adapters and inline up and down barcodes to infer sample identity	Sequence	P5 adapter and Read1	UP-Barcode	PCR overlap pRPR1	Length
gRNA-UP-1	aatgatacggcgaccaccgagatctacactctttccctacacgacgctcttccgatctACTGCTgggagctgcgattggcag	aatgatacggcgaccaccgagatctacactctttccctacacgacgctcttccgatct	ACTGCT	gggagctgcgattggcag	82
gRNA-UP-2	aatgatacggcgaccaccgagatctacactctttccctacacgacgctcttccgatctCGTTGAgggagctgcgattggcag	aatgatacggcgaccaccgagatctacactctttccctacacgacgctcttccgatct	CGTTGA	gggagctgcgattggcag	82
gRNA-UP-3	aatgatacggcgaccaccgagatctacactctttccctacacgacgctcttccgatctGCCGTgggagctgcgattggcag	aatgatacggcgaccaccgagatctacactctttccctacacgacgctcttccgatct	GCCGT	gggagctgcgattggcag	81
gRNA-UP-4	aatgatacggcgaccaccgagatctacactctttccctacacgacgctcttccgatctTCGTgggagctgcgattggcag	aatgatacggcgaccaccgagatctacactctttccctacacgacgctcttccgatct	TCGT	gggagctgcgattggcag	80
gRNA-UP-5	aatgatacggcgaccaccgagatctacactctttccctacacgacgctcttccgatctATGATgggagctgcgattggcag	aatgatacggcgaccaccgagatctacactctttccctacacgacgctcttccgatct	ATGAT	gggagctgcgattggcag	81
gRNA-UP-6	aatgatacggcgaccaccgagatctacactctttccctacacgacgctcttccgatctCTTAgggagctgcgattggcag	aatgatacggcgaccaccgagatctacactctttccctacacgacgctcttccgatct	CTTA	gggagctgcgattggcag	80
gRNA-UP-7	aatgatacggcgaccaccgagatctacactctttccctacacgacgctcttccgatctCAGCAGgggagctgcgattggcag	aatgatacggcgaccaccgagatctacactctttccctacacgacgctcttccgatct	CAGCAG	gggagctgcgattggcag	82
gRNA-UP-8	aatgatacggcgaccaccgagatctacactctttccctacacgacgctcttccgatctTAACGgggagctgcgattggcag	aatgatacggcgaccaccgagatctacactctttccctacacgacgctcttccgatct	TAACG	gggagctgcgattggcag	81
	Sequence	P7 adapter and Read2	DN-Barcode	PCR overlap with gRNA
gRNA-DN-1	caagcagaagacggcatacgagatcggtctcggcattcctgctgaaccgctcttccgatctAACCcttgctatttctagctctaaaac	caagcagaagacggcatacgagatcggtctcggcattcctgctgaaccgctcttccgatct	AACC	cttgctatttctagctctaaaac	88
gRNA-DN-2	caagcagaagacggcatacgagatcggtctcggcattcctgctgaaccgctcttccgatctAGGTCcttgctatttctagctctaaaac	caagcagaagacggcatacgagatcggtctcggcattcctgctgaaccgctcttccgatct	AGGTC	cttgctatttctagctctaaaac	89
gRNA-DN-3	caagcagaagacggcatacgagatcggtctcggcattcctgctgaaccgctcttccgatctCCAGGTcttgctatttctagctctaaaac	caagcagaagacggcatacgagatcggtctcggcattcctgctgaaccgctcttccgatct	CCAGGT	cttgctatttctagctctaaaac	90
gRNA-DN-4	caagcagaagacggcatacgagatcggtctcggcattcctgctgaaccgctcttccgatctGACTcttgctatttctagctctaaaac	caagcagaagacggcatacgagatcggtctcggcattcctgctgaaccgctcttccgatct	GACT	cttgctatttctagctctaaaac	88
gRNA-DN-5	caagcagaagacggcatacgagatcggtctcggcattcctgctgaaccgctcttccgatctGGATTcttgctatttctagctctaaaac	caagcagaagacggcatacgagatcggtctcggcattcctgctgaaccgctcttccgatct	GGATT	cttgctatttctagctctaaaac	89
gRNA-DN-6	caagcagaagacggcatacgagatcggtctcggcattcctgctgaaccgctcttccgatctTGCTAActtgctatttctagctctaaaac	caagcagaagacggcatacgagatcggtctcggcattcctgctgaaccgctcttccgatct	TGCTAA	cttgctatttctagctctaaaac	90
gRNA-DN-7	caagcagaagacggcatacgagatcggtctcggcattcctgctgaaccgctcttccgatctTCGGATcttgctatttctagctctaaaac	caagcagaagacggcatacgagatcggtctcggcattcctgctgaaccgctcttccgatct	TCGGAT	cttgctatttctagctctaaaac	90
gRNA-DN-8	caagcagaagacggcatacgagatcggtctcggcattcctgctgaaccgctcttccgatctGTAACcttgctatttctagctctaaaac	caagcagaagacggcatacgagatcggtctcggcattcctgctgaaccgctcttccgatct	GTAAC	cttgctatttctagctctaaaac	89
Software used for data collection
Gen5 v3.0 (BioTek plate reader), Magellan (Tecan plate reader software), QuantStudio Software v1.3 (Thermo Fisher Scientific; qRT-PCR machine), ZEN Black v2.3 (Microscopy), Moflo Summit v5.5 (Beckman Coulter Inc.; FACS software).
Software used for analysis
R (v3.6.1), KNIME (v3.5.1), Gephi (v0.9.2).
References for Additional File A1
Brachmann, C. B., Davies, A., Cost, G. J., Caputo, E., Li, J., Hieter, P., & Boeke, J. D. (1998). Designer deletion strains derived from Saccharomyces cerevisiae S288C: a useful set of strains and plasmids for PCR‐mediated gene disruption and other applications. Yeast, 14(2), 115-132.
Jimeno-González, S., Gómez-Herreros, F., Alepuz, P. M., & Chávez, S. (2006). A gene-specific requirement for FACT during transcription is related to the chromatin organization of the transcribed region. Molecular and cellular biology, 26(23), 8710-8721.
Slater, M. R., & Craig, E. A. (1987). Transcriptional regulation of an hsp70 heat shock gene in the yeast Saccharomyces cerevisiae. Molecular and cellular biology, 7(5), 1906-1916.
